# A *Drosophila* larval premotor/motor neuron connectome generating two behaviors via distinct spatio-temporal muscle activity

**DOI:** 10.1101/617977

**Authors:** Aref Arzan Zarin, Brandon Mark, Albert Cardona, Ashok Litwin-Kumar, Chris Q. Doe

## Abstract

Animals generate diverse motor behaviors, yet how the same motor neurons generate distinct behaviors remains an open question. *Drosophila* larvae have multiple behaviors – e.g. forward crawling, backward crawling, self-righting and escape – and all of the body wall motor neurons (MNs) driving these behaviors have been identified. Despite impressive progress in mapping larval motor circuits, the role of most motor neurons in locomotion remains untested, the majority of premotor neurons (PMNs) remain to be identified, and a full understanding of proprioceptor-PMN-MN connectivity is missing. Here we report a comprehensive larval proprioceptor-PMN-MN connectome; describe individual muscle/MN phase activity during both forward and backward locomotor behaviors; identify PMN-MN connectivity motifs that could generate muscle activity phase relationships, plus selected experimental validation; identify proprioceptor-PMN connectivity that provides an anatomical explanation for the role of proprioception in promoting locomotor velocity; and identify a new candidate escape motor circuit. Finally, we generate a recurrent network model that produces the observed sequence of motor activity, showing that the identified pool of premotor neurons is sufficient to generate two distinct larval behaviors. We conclude that different locomotor behaviors can be generated by a specific group of premotor neurons generating behavior-specific motor rhythms.
