## Supplemental Table 2. Neurotransmitters for "A *Drosophila* larval premotor/motor neuron connectome generating two behaviors via distinct spatio-temporal muscle activity"

### Sheet: PMNs neurotransmitter identity
PMN	neurotransmitter identity	Reference
"A01c1_a1l"	Chat
"A01c1_a1r"	Chat
"A01c2_ipsi_dendrite_a1l"	Chat likely
"A01c2_ipsi_dendrite_a1r"	Chat likely
"A01d3_a1l"	Chat
"A01d3_a1r"	Chat
"A08e1_a1l"	Chat
"A08e1_a1r"	Chat
"A08e2_a1l"	Chat
"A08e2_a1r"	Chat
"A08e3_a1l"	Chat
"A08e3_a1r"	Chat
"A09l_a1l Down-and-back-1"	Chat
"A09l_a1r Down-and-back-1"	Chat
"A18a_a1l"	Chat
"A18a_a1r"	Chat
"A18b_a1l"	Chat
"A18b_a1r"	Chat
"A18b2_a1l"	Chat likely
"A18b2_a1r"	Chat likely
"A18b3_a1l"	Chat
"A18b3_a1r"	Chat
"A18j_a1l"	Chat
"A18j_a1r"	Chat
"A27h_a1l"	Chat
"A27h_a1r"	Chat
"A27k_a1l"	Chat
"A27k_a1r"	Chat
"T01d1_t3l"	Chat
"T01d1_t3r"	Chat
"A03a5_a1l"	Chat
"A03a5_a1r"	Chat
"A03g_a1l"	Chat
"A03g_a1r"	Chat
"A03o_a1l"	Chat likely
"A03o_a1r"	Chat likely
"A01j_a1l"	Chat likely
"A01j_a1r"	Chat likely
"A01x_a1l"	Chat likely
"A01x_a1r"	Chat likely
"A01x2_a1l premotor"	Chat likely
"A01x2_a1r premotor"	Chat likely
"A01x3_a1l"	Chat
"A01x3_a1r"	Chat
"A03a1_a1l (pre dMNs)"	Chat likely
"A03a1_a1r (pre dMNs)"	Chat likely
"A03a3_a1l (pre dMNs)"	Chat likely
"A03a3_a1r (pre dMNs)"	Chat likely
"A03a6_a1l"	Chat likely
"A03a6_a1r"	Chat likely
"a03d/e?_a2l"	Chat likely
"a03d/e?_a2r"	Chat likely
"T01d2_t3l"	Chat likely
"T01d2_t3r"	Chat likely
"T01d3_t3l"	Chat likely
"T01d3_t3r"	Chat likely
"T01d4_t3l"	Chat likely
"T01d4_t3r"	Chat likely
"T01x2_t3l T01a or T01j"	Chat likely
"T01x2_t3r T01a or T01j"	Chat likely
"T03a1_t3l"	Chat likely
"T03a1_t3r"	Chat likely
"T03g2?_t3l"	Chat likely
"T03g2?_t3r"	Chat likely
"A06a_a1l"	GABA
"A06a_a1r"	GABA
"A06c_a1l"	GABA
"A06c_a1r"	GABA
"A14a_a1l"	GABA
"A14a_a1r"	GABA
"A19l_a1l"	GABA
"A19l_a1r"	GABA
"A23a_a1l"	GABA
"A23a_a1r"	GABA
"A27j_a1l"	GABA
"A27j_a1r"	GABA
"A27l_a1l"	GABA
"A27l_a1r"	GABA
"A31b_a1l"	GABA
"A31b_a1r"	GABA
"A31k_a1l"	GABA
"A31k_a1r"	GABA
"Saaghi-1_a1l (AAZ1 (A06l))"	GABA
"Saaghi-1_a1r (AAZ1 (A06l))"	GABA
"A06x1_a1l"	GABA Likely
"A06x1_a1r"	GABA Likely
"Saaghi-2_a1l (AAZ2 (A06f))"	GABA
"Saaghi-2_a1r (AAZ2 (A06f))"	GABA
"Saaghi-3_t3l (AAZ3 (A06e))"	GABA Likely
"Saaghi-3_t3r (AAZ3 (A06e))"	GABA Likely
"A02b_a1l"	Glut
"A02b_a1r"	Glut
"A02e_a1l"	Glut
"A02e_a1r"	Glut
"A02f_a1l"	Glut
"A02f_a1r"	Glut
"A02g_a1l"	Glut
"A02g_a1r"	Glut
"A02h_a1l"	Glut
"A02h_a1r"	Glut
"A02i_a1l"	Glut
"A02i_a1r"	Glut
"A02j Looper-10_a2l_pre-motor"	Glut
"A02j Looper-10_a2r_pre-motor"	Glut
"A02m_a1l Pseudolooper-3"	Chat (likely)
"A02m_a1r Pseudolooper-3"	Chat (likely)
"A02n_a1l Pseudolooper-4"	Chat (likely)
"A02n_a1r Pseudolooper-4"	Chat (likely)
"A26f_a1l"	neuromodulatory corazonin
"A26f_a1r"	neuromodulatory corazonin
"A03a4_a2l"	no Gal4 markers; can't assay
"A03a4_a2r"	no Gal4 markers; can't assay
"A03x_a2l (EGHBAL)"	no Gal4 markers; can't assay
"A03x_a2r (EGHBAL)"	no Gal4 markers; can't assay
"A03xKT_a1l"	no Gal4 markers; can't assay
"A03xKT_a1r"	no Gal4 markers; can't assay
"A05a_a1L"	no Gal4 markers; can't assay
"A05a_a1r"	no Gal4 markers; can't assay
"A05k_a1l"	no Gal4 markers; can't assay
"A05k_a1r"	no Gal4 markers; can't assay
"A10a_a1l Chair-1"	no Gal4 markers; can't assay
"A10a_a1r Chair-1"	no Gal4 markers; can't assay
"A10e_a2l"	no Gal4 markers; can't assay
"A10e_a2r"	no Gal4 markers; can't assay
"A27e2_a1l"	no Gal4 markers; can't assay
"A27e2_a1r"	no Gal4 markers; can't assay
"A27n_a1l"	no Gal4 markers; can't assay
"A27n_a1r"	no Gal4 markers; can't assay
"A31d_a1l"	no Gal4 markers; can't assay
"A31d_a1r"	no Gal4 markers; can't assay
"DLN2_a1l (DLneuron2)"	no Gal4 markers; can't assay
"DLN2_a1r (DLneuron2)"	no Gal4 markers; can't assay
"marathon_a1l ( A07f2?_a1l )"	no Gal4 markers; can't assay
"marathon_a1r ( A07f2?_a1r )"	no Gal4 markers; can't assay
